# Combined drought resistance strategies and the hydraulic limit in co-existing Mediterranean woody species

**DOI:** 10.1101/2022.04.01.486704

**Authors:** Asaf Alon, Shabtai Cohen, Regis Burlett, Uri Hochberg, Victor Lukyanov, Ido Rog, Tamir Klein, Herve Cochard, Sylvain Delzon, Rakefet David-Schwartz

## Abstract

- Woody species employ various strategies to cope with drought stress. We investigated similarities and differences in response to chronic drought to understand resistance strategies in co-occurring Mediterranean species.
- We studied five predominant Mediterranean species; *Quercus calliprinos, Pistacia palaestina, Pistacia lentiscus, Rhamnus lycioides*, and *Phillyrea latifolia* over two summers at three sites with different aridities. We measured key hydraulic and osmotic traits related to drought resistance, including resistance to embolism (Ψ_50_), carbon isotope signature (δ^13^C), pre-dawn (Ψ_PD_) and mid-day (Ψ_MD_) water potentials, and native (Ψ_s_) and full turgor (П_0_) osmotic potentials.
- Significant differences among species appeared in resistance to embolism. The species also showed differences in the water potential plastic response over the dry season. This interspecific variation increased at the end of the dry season and resulted in very narrow hydraulic safety margins (HSM). Consequently, predicted loss of hydraulic conductivity revealed species with significant native embolism. Two of the species also had seasonal changes in osmotic adjustment.
- Our detailed analysis indicates that co-existing Mediterranean woody species combine various drought resistance strategies to minimize mortality risk. However, all of them risk mortality as they approach their hydraulic limit near the dry margin of their distribution.
