## Supplemental Tables for "Combined drought resistance strategies and the hydraulic limit in co-existing Mediterranean woody species"

### Sheet: Table S1-S6
Table S1: Ψ50, Ψmin and safety margins measured for the different species at the different sites in summer 2018.
Species	Ψ50 (-MPa)			Ψmin(-MPa)			HSM (Ψmin-Ψ50) 2018 (MPa)
	MM	M	SA	MM	M	SA	MM	M	SA
*Quercus calliprinos	7.94±0.19a	7.94±0.19a	7.94±0.19a	3.02±0.13b,A	3.69±0.08a,A	4.03±0.21a,A	4.92±0.13a, A	4.25±0.08b, A	3.90±0.21b, A
Pistacia palaestina	5.31±0.70a	4.55±0.01a,A	5.62±0.68a, A	3.27±0.11b,A	4.14±0.28a,A	4.77±0.26a,B	2.03±0.11a,C	0.41±0.28b,C	0.86±0.26b,C
Pistacia lentiscus	6.04±0.45a	6.58±0.84a,AB	7.01±0.73a, AB	3.78±0.08b,B	3.87±0.09b,A	5.53±0.23a,BC	2.26±0.08a,C	2.71±0.09a,B	1.48±0.23b,BC
Rhamnus lycioides	NA	7.40±0.68a,B	6.97±0.68a, B	NA	5.28±0.23,B	6.22±0.15a,C	NA	2.12±0.23a,B	0.76±0.15b,C
Phillyrea latifolia	10.85	10.85±0.80a,C	10.52±0.43a,C	4.83±0.35b,C	6.81±0.17b,C	8.07±0.34a,D	5.86±0.35a,A	4.04±0.17b,A	2.45±0.34c,B
Different black lowercase letters indicate significant differences means between sites for a species.
Different red upercase letters indicate significant differences between means of species for a site. MM, Mesic-Mediterranean; M, Mediterranean; SA, semi-arid. NA, not available.
*Ψ50 was taken from the PLC curve of the subscpeies Q. coccifera
Table S2: Ψ50, Ψmin and safety margins measured for the different species at the different sites in summer 2019.
Species	Ψ50 (-MPa)			Ψmin(-MPa)			HSM (Ψmin - Ψ50) 2019 (MPa)
	MM	M	SA	MM	M	SA	MM	M	SA
*Quercus calliprinos	7.94±0.19a	7.94±0.19a	7.94±0.19a	2.77±0.21a,A	3.93±0.25b,A	3.33±0.15ab,A	5.17±0.21a,A	4.00±0.25b,A	4.60±0.15ab,A
Pistacia palaestina	5.31±0.70a	4.55±0.01a,A	5.62±0.68a, A	3.18±0.21a,AB	3.78±0.33a,A	4.02±0.12a,B	2.12±0.21a,B	0.76±0.33ab,C	1.60±0.12b,D
Pistacia lentiscus	6.04±0.45a	6.58±0.84a,AB	7.01±0.73a, AB	3.70±0.09a.B	4.03±0.33a,A	4.53±0.14a,C	2.34±0.09a,B	2.56±0.33a,B	2.48±0.14a,C
Rhamnus lycioides	NA	7.40±0.68a,B	6.97±0.68a, B	NA	5.90±0.10a,B	5.56±0.09a,D	NA	1.50±0.10a,BC	1.42±0.09a,D
Phillyrea latifolia	10.85	10.85±0.80a,C	10.52±0.43a,C	5.40±0.00b,C	6.72±0.24a,B	7.08±0.05a,E	5.45±0.00a,A	4.13±0.24b,A	3.44±0.05b,B
Different black lowercase letters indicate significant differences means between sites for a species.
Different red upercase letters indicate significant differences between means of species for a site. MM, Mesic-Mediterranean; M, Mediterranean; SA, semi-arid. NA, not available.
*Ψ50 was taken from the PLC curve of the subscpeies Q. coccifera
Table S3: Ψ12, Ψmin and safety margins measured for the different species at the different sites in summer 2018.
Species	Ψ12 (-MPa)			Ψmin(-MPa)			HSM (Ψmin-Ψ12) 2018 (MPa)
	MM	M	SA	MM	M	SA	MM	M	SA
*Quercus calliprinos	4.05±0.36a	4.05±0.36a	4.05±0.36a	3.02±0.13b,A	3.69±0.08a,A	4.03±0.21a,A	1.03±0.13a,B	0.36±0.08b,B	0.02±0.21b, A
Pistacia palaestina	3.09±0.89a	2.27±0.01a,A	3.26±0.52a,A	3.27±0.11b,A	4.14±0.28a,A	4.77±0.26a,B	-0.19±0.11a,D	-1.87±0.28b,C	-1.51±0.26b,B
Pistacia lentiscus	4.1±1.06a	4.35±2.00a,A	4.85±1.45a,AB	3.78±0.08b,B	3.87±0.09b,A	5.53±0.23a,BC	0.33±0.08a,C	0.47±0.09a,B	-0.68±0.23b,AB
Rhamnus lycioides	NA	5.83±1.46a,A	4.79±1.36a,A	NA	5.28±0.23,B	6.22±0.15a,C	NA	0.55±0.23a,B	-1.43±0.15b,B
Phillyrea latifolia	8.37	8.71±0.64a,B	8.03±2.21a,B	4.83±0.35b,C	6.81±0.17b,C	8.07±0.34a,D	3.54±0.35a,A	1.90±0.17b,A	-0.04±0.34c,A
Different black lowercase letters indicate significant differences means between sites for a species.
Different red upercase letters indicate significant differences between means of species for a site. MM, Mesic-Mediterranean; M, Mediterranean; SA, semi-arid. NA, not available.
*Ψ12 was taken from the PLC curve of the subscpeies Q. coccifera
Table S4: Ψ12, Ψmin and safety margins measured for the different species at the different sites in summer 2019.
Species	Ψ12 (-MPa)			Ψmin(-MPa)			HSM (Ψmin-Ψ12) 2019(MPa)
	MM	M	SA	MM	M	SA	MM	M	SA
*Quercus calliprinos	4.05±0.36a	4.05±0.36a	4.05±0.36a	2.77±0.21a,A	3.93±0.25b,A	3.33±0.15ab,A	1.28±0.21a,B	0.11±0.25b,B	0.72±0.15ab,AB
Pistacia palaestina	3.09±0.89a	2.27±0.01a,A	3.26±0.52a,A	3.18±0.21a,AB	3.78±0.33a,A	4.02±0.12a,B	-0.10±0.21a,C	-1.51±0.33b,C	-0.77±0.12ab,C
Pistacia lentiscus	4.1±1.06a	4.35±2.00a,A	4.85±1.45a,AB	3.70±0.09a.B	4.03±0.33a,A	4.53±0.14a,C	0.40±0.09a,C	0.32±0.33a,B	0.32±0.14a,B
Rhamnus lycioides	NA	5.83±1.46a,A	4.79±1.36a,A	NA	5.90±0.10a,B	5.56±0.09a,D	NA	-0.07±0.10a,B	-0.77±0.09b,C
Phillyrea latifolia	8.37	8.71±0.64a,B	8.03±2.21a,B	5.40±0.00b,C	6.72±0.24a,B	7.08±0.05a,E	2.97±0.00a,A	1.99±0.24b,A	0.95±0.05c,A
Different black lowercase letters indicate significant differences means between sites for a species.
Different red upercase letters indicate significant differences between means of species for a site. MM, Mesic-Mediterranean; M, Mediterranean; SA, semi-arid. NA, not available.
*Ψ12 was taken from the PLC curve of the subscpeies Q. coccifera
Table S5: Ψ88, Ψmin and safety margins measured for the different species at the different sites in summer 2018.
Species	Ψ88 (-MPa)			Ψmin(-MPa)			HSM (Ψmin-Ψ88) 2018(MPa)
	MM	M	SA	MM	M	SA	MM	M	SA
*Quercus calliprinos	9.33±0.23	9.33±0.23	9.33±0.23	3.02±0.13b,A	3.69±0.08a,A	4.03±0.21a,A	8.81±0.13a,A	8.13±0.08b,E	7.79±0.21b,A
Pistacia palaestina	7.53±0.99a	6.82±0.01a,A	7.99±0.89a,A	3.27±0.11b,A	4.14±0.28a,A	4.77±0.26a,B	4.25±0.11a,B	2.68±0.28b,D	3.23±0.26b,C
Pistacia lentiscus	7.97±0.73a	8.82±0.56a,A	9.17±0.11a,A	3.78±0.08b,B	3.87±0.09b,A	5.53±0.23a,BC	4.20±0.08a,B	4.95±0.09b,B	3.64±0.23c,C
Rhamnus lycioides	9.07	8.98±0.64a,A	9.16±0.84a,A	NA	5.28±0.23,B	6.22±0.15a,C	NA	3.69±0.23a,C	2.94±0.15b,C
Phillyrea latifolia	13	12.99±1.43a,B	13.01±2.52a,B	4.83±0.35b,C	6.81±0.17b,C	8.07±0.34a,D	8.17±0.35a,A	6.18±0.17b,A	4.95±0.34c,B
Different black lowercase letters indicate significant differences means between sites for a species.
Different red upercase letters indicate significant differences between means of species for a site. MM, Mesic-Mediterranean; M, Mediterranean; SA, semi-arid. NA, not available.
*Ψ88 was taken from the PLC curve of the subscpeies Q. coccifera
Table S6: Ψ88, Ψmin and safety margins measured for the different species at the different sites in summer 2019.
Species	Ψ88 (-MPa)			Ψmin(-MPa)			HSM (Ψmin-Ψ88) 2019(MPa)
	MM	M	SA	MM	M	SA	MM	M	SA
*Quercus calliprinos	11.82±0.73a	11.82±0.73a	11.82±0.73a	2.77±0.21a,A	3.93±0.25b,A	3.33±0.15ab,A	9.05±0.21a,A	7.89±0.25b,A	8.49±0.15ab,A
Pistacia palaestina	7.53±0.99a	6.82±0.01a,A	7.99±0.89a,A	3.18±0.21a,AB	3.78±0.33a,A	4.02±0.12a,B	4.34±0.21a,C	3.04±0.33b,D	3.97±0.12a,D
Pistacia lentiscus	7.97±0.73a	8.82±0.56a,A	9.17±0.11a,A	3.70±0.09a.B	4.03±0.33a,A	4.53±0.14a,C	4.28±0.09a,C	4.80±0.33a,C	4.64±0.14a,C
Rhamnus lycioides	9.07	8.98±0.64a,A	9.16±0.84a,A	NA	5.90±0.10a,B	5.56±0.09a,D	NA	3.08±0.10a,D	3.60±0.09b,D
Phillyrea latifolia	13	12.99±1.43a,B	13.01±2.52a,B	5.40±0.00b,C	6.72±0.24a,B	7.08±0.05a,E	7.60±0.00a,B	6.27±0.24b,B	5.94±0.05b,B
Different black lowercase letters indicate significant differences means between sites for a species.
Different red upercase letters indicate significant differences between means of species for a site. MM, Mesic-Mediterranean; M, Mediterranean; SA, semi-arid. NA, not available.
*Ψ88 was taken from the PLC curve of the subscpeies Q. coccifera

### Sheet: Table S7
Table S7: ΨPD ANOVA analysis between site per species per measurment date.
Species	Date	Groups	Pval	Fval	ΨPD value
Phillyrea latifolia	May	SA	3.77789e-11	134.595	-3.71±0.14a
Phillyrea latifolia	May	M	3.77789e-11	134.595	-1.02±0.13b
Phillyrea latifolia	May	MM	3.77789e-11	134.595	-1.10±0.08b
Phillyrea latifolia	July	SA	1.5944e-10	168.682	-6.39±0.12a
Phillyrea latifolia	July	M	1.5944e-10	168.682	-2.92±0.19b
Phillyrea latifolia	July	MM	1.5944e-10	168.682	-3.29±0.08b
Phillyrea latifolia	August	SA	1.64372e-06	34.2777	-6.78±0.12a
Phillyrea latifolia	August	M	1.64372e-06	34.2777	-5.01±0.36c
Phillyrea latifolia	August	MM	1.64372e-06	34.2777	-3.70±0.18b
Phillyrea latifolia	September	SA	0.00786362	6.66011	-6.38±0.44a
Phillyrea latifolia	September	M	0.00786362	6.66011	-5.20±0.25b
Phillyrea latifolia	September	MM	0.00786362	6.66011	-4.48±0.27b
Pistacia lentiscus	May	SA	0.000181891	14.0195	-1.60±0.15a
Pistacia lentiscus	May	M	0.000181891	14.0195	-0.97±0.07b
Pistacia lentiscus	May	MM	0.000181891	14.0195	-1.72±0.08a
Pistacia lentiscus	July	SA	4.95998e-14	261.721	-3.50±0.13a
Pistacia lentiscus	July	M	4.95998e-14	261.721	-0.81±0.06c
Pistacia lentiscus	July	MM	4.95998e-14	261.721	-1.37±0.06b
Pistacia lentiscus	August	SA	9.78283e-07	31.2668	-4.11±0.28a
Pistacia lentiscus	August	M	9.78283e-07	31.2668	-2.31±0.11b
Pistacia lentiscus	August	MM	9.78283e-07	31.2668	-2.32±0.12b
Pistacia lentiscus	September	SA	1.28452e-05	24.6962	-4.67±0.38a
Pistacia lentiscus	September	M	1.28452e-05	24.6962	-2.40±0.16b
Pistacia lentiscus	September	MM	1.28452e-05	24.6962	-2.32±0.16b
Pistacia palaestina	May	SA	3.32836e-06	28.9854	-1.57±0.09a
Pistacia palaestina	May	M	3.32836e-06	28.9854	-0.76±0.04b
Pistacia palaestina	May	MM	3.32836e-06	28.9854	-1.44±0.08a
Pistacia palaestina	July	SA	0.000814131	10.3672	-2.67±0.14a
Pistacia palaestina	July	M	0.000814131	10.3672	-1.85±0.27b
Pistacia palaestina	July	MM	0.000814131	10.3672	-1.63±0.08b
Pistacia palaestina	August	SA	0.0101136	6.09272	-2.69±0.20a
Pistacia palaestina	August	M	0.0101136	6.09272	-2.78±0.38a
Pistacia palaestina	August	MM	0.0101136	6.09272	-1.74±0.06b
Pistacia palaestina	September	SA	0.00369775	7.62893	-3.27±0.30a
Pistacia palaestina	September	M	0.00369775	7.62893	-2.42±0.52ab
Pistacia palaestina	September	MM	0.00369775	7.62893	-1.60±0.12b
Quercus caliprinos	May	SA	1.66505e-10	100.837	-1.71±0.05a
Quercus caliprinos	May	M	1.66505e-10	100.837	-0.90±0.08b
Quercus caliprinos	May	MM	1.66505e-10	100.837	-0.85±0.03b
Quercus caliprinos	July	SA	5.46117e-07	35.6786	-3.01±0.16a
Quercus caliprinos	July	M	5.46117e-07	35.6786	-1.22±0.11b
Quercus caliprinos	July	MM	5.46117e-07	35.6786	-1.65±0.18b
Quercus caliprinos	August	SA	1.70524e-05	24.9208	-2.77±0.17a
Quercus caliprinos	August	M	1.70524e-05	24.9208	-2.41±0.00a
Quercus caliprinos	August	MM	1.70524e-05	24.9208	-1.46±0.08b
Quercus caliprinos	September	SA	0.00106736	10.0224	-2.71±0.20a
Quercus caliprinos	September	M	0.00106736	10.0224	-2.28±0.07ab
Quercus caliprinos	September	MM	0.00106736	10.0224	-1.89±0.11b
Rhamnus lycioides	May	SA	0.0117142	8.58469	-1.79±0.15a
Rhamnus lycioides	May	M	0.0117142	8.58469	-1.30±0.09b
Rhamnus lycioides	July	SA	0.000692836	20.4973	-3.87±0.08a
Rhamnus lycioides	July	M	0.000692836	20.4973	-2.59±0.24b
Rhamnus lycioides	August	SA	0.0859201	3.50064	-4.83±0.13a
Rhamnus lycioides	August	M	0.0859201	3.50064	-4.09±0.32a
Rhamnus lycioides	September	SA	0.00282957	13.0475	-5.16±0.12a
Rhamnus lycioides	September	M	0.00282957	13.0475	-3.77±0.37b
Significant differences between sites for each of the species in each sampling are indicated by different lowercase letters. MM, Mesic-Mediterranean; M, Mediterranean; SA, semi-arid. NA, not available.

### Sheet: Table S8-S10
Table S8: Parameters for the linear regression of ΨMD vs. ΨPD for different species at different sites (see Figure 3).
Species	Site	∆Ψmax(MPa)	Slope	std_err	R2	P value	Ψg0(-MPa)	HS (MPa2)
Quercus calliprinos	SA	-1.76	0.75	0.12	0.86	3.26e-05	6.93	6.09
Quercus calliprinos	M	-1.77	0.71	0.19	0.75	0.00294	6.16	5.46
Quercus calliprinos	MM	-1.34	0.84	0.16	0.82	0.000108	8.24	5.54
Pistacia palaestina	SA	-2.26	0.74	0.16	0.78	0.000339	8.84	10
Pistacia palaestina	M	-2.24	0.66	0.13	0.82	0.000289	6.69	7.5
Pistacia palaestina	MM	-2.81	0.22	0.34	0.17	0.531	3.6	5.06
Pistacia lentiscus	SA	-2.6	0.61	0.04	0.97	2.25e-09	6.67	8.68
Pistacia lentiscus	M	-2.23	0.5	0.18	0.62	0.0176	4.45	4.97
Pistacia lentiscus	MM	-2.57	0.43	0.31	0.34	0.191	4.52	5.8
Phillyrea latifolia	SA	-2.54	0.7	0.07	0.94	1.43e-07	8.52	10.82
Phillyrea latifolia	M	-2.61	0.72	0.08	0.93	5.5e-07	9.31	12.17
Phillyrea latifolia	MM	-2.18	0.72	0.18	0.85	0.00739	7.7	8.41
Rhamnus lycioides	SA	-2.48	0.7	0.06	0.95	1.34e-07	8.28	10.28
Rhamnus lycioides	M	-2.56	0.59	0.11	0.82	0.000192	6.19	7.91
Table S9: Parameters for the linear regression of ΨMD vs. ΨPD for different species (see Figure 3).
Species	∆Ψmax(MPa)	Slope	std_err	R2	P value	Ψg0(-MPa)	HS (MPa2)
Quercus calliprinos	-1.47	0.83	0.07	0.88	6.37e-15	8.89	3.52
Pistacia palaestina	-2.07	0.76	0.08	0.83	1.41e-12	8.72	6.31
Pistacia lentiscus	-2.07	0.71	0.06	0.88	3.82e-15	7.07	7.31
Phillyrea latifolia	-2.45	0.72	0.04	0.94	9.54e-19	8.74	9.15
Rhamnus lycioides	-2.4	0.68	0.06	0.91	1.16e-11	7.62	10.7
Table S10: Parameters correspond to ΨMD vs. Osmotic potential at full turgor (П0), in all species at all sites (see Figure 6).
Species	Site	Slope	std_err	R2	P value
Quercus calliprinos	SA	0.47	0.23	0.77	0.131
Quercus calliprinos	M	0.43	0.07	0.96	**0.010
Quercus calliprinos	MM	0.98	0.36	0.85	*0.071
Pistacia palaestina	SA	0.18	0.08	0.8	0.107
Pistacia palaestina	M	-0.17	0.18	0.47	0.427
Pistacia palaestina	MM	0.17	0.14	0.58	0.301
Pistacia lentiscus	SA	0.08	0.02	0.91	**0.029
Pistacia lentiscus	M	0.06	0.1	0.32	0.6
Pistacia lentiscus	MM	0.05	0.11	0.43	0.719
Phillyrea latifolia	SA	0.43	0.14	0.87	*0.054
Phillyrea latifolia	M	0.44	0.06	0.98	**0.016
Phillyrea latifolia	MM	0.52	0.16	0.89	**0.045
Rhamnus lycioides	SA	0.12	0.01	0.99	**0.001
Rhamnus lycioides	M	0.09	0.05	0.79	0.215
Rhamnus lycioides	MM	NA	NA.	NA	NA
MM, Mesic-Mediterranean; M, Mediterranean; SA, semi-arid. NA, not available.

### Sheet: Table S11
Table S11: ΨPD ANOVA analysis between species per site per measurment date.
Site	Date	Groups	Fval	Pval	ΨPD value
SA	May	Phillyrea latifolia	59.74	7.08497e-16	-3.71±0.14a
SA	May	Pistacia lentiscus	59.74	7.08497e-16	-1.65±0.14b
SA	May	Pistacia palaestina	59.74	7.08497e-16	-1.57±0.09b
SA	May	Quercus caliprinos	59.74	7.08497e-16	-1.66±0.06b
SA	May	Rhamnus lycioides	59.74	7.08497e-16	-1.77±0.12b
SA	July	Phillyrea latifolia	133.078	4.71988e-19	-6.39±0.12a
SA	July	Pistacia lentiscus	133.078	4.71988e-19	-3.50±0.13bc
SA	July	Pistacia palaestina	133.078	4.71988e-19	-2.67±0.14d
SA	July	Quercus caliprinos	133.078	4.71988e-19	-3.01±0.16bd
SA	July	Rhamnus lycioides	133.078	4.71988e-19	-3.87±0.08c
SA	August	Phillyrea latifolia	68.4261	2.53793e-16	-6.74±0.10a
SA	August	Pistacia lentiscus	68.4261	2.53793e-16	-4.10±0.24b
SA	August	Pistacia palaestina	68.4261	2.53793e-16	-2.82±0.22c
SA	August	Quercus caliprinos	68.4261	2.53793e-16	-2.77±0.17c
SA	August	Rhamnus lycioides	68.4261	2.53793e-16	-5.50±0.42d
SA	September	Phillyrea latifolia	35.4337	8.93893e-11	-7.04±0.15a
SA	September	Pistacia lentiscus	35.4337	8.93893e-11	-4.67±0.38b
SA	September	Pistacia palaestina	35.4337	8.93893e-11	-3.27±0.30c
SA	September	Quercus caliprinos	35.4337	8.93893e-11	-2.71±0.20c
SA	September	Rhamnus lycioides	35.4337	8.93893e-11	-5.20±0.14b
M	May	Phillyrea latifolia	5.17141	0.00239641	-1.02±0.13ab
M	May	Pistacia lentiscus	5.17141	0.00239641	-0.91±0.08a
M	May	Pistacia palaestina	5.17141	0.00239641	-0.75±0.04a
M	May	Quercus caliprinos	5.17141	0.00239641	-0.90±0.07a
M	May	Rhamnus lycioides	5.17141	0.00239641	-1.30±0.09b
M	July	Phillyrea latifolia	22.9809	5.02873e-09	-2.92±0.19a
M	July	Pistacia lentiscus	22.9809	5.02873e-09	-0.81±0.05b
M	July	Pistacia palaestina	22.9809	5.02873e-09	-1.79±0.24c
M	July	Quercus caliprinos	22.9809	5.02873e-09	-1.22±0.11bc
M	July	Rhamnus lycioides	22.9809	5.02873e-09	-2.59±0.24a
M	August	Phillyrea latifolia	15.1666	1.28756e-06	-5.01±0.36a
M	August	Pistacia lentiscus	15.1666	1.28756e-06	-2.31±0.11b
M	August	Pistacia palaestina	15.1666	1.28756e-06	-2.78±0.38b
M	August	Quercus caliprinos	15.1666	1.28756e-06	-2.41±0.00b
M	August	Rhamnus lycioides	15.1666	1.28756e-06	-4.09±0.32a
M	September	Phillyrea latifolia	19.5259	2.51952e-08	-5.20±0.25a
M	September	Pistacia lentiscus	19.5259	2.51952e-08	-2.40±0.16b
M	September	Pistacia palaestina	19.5259	2.51952e-08	-2.31±0.42b
M	September	Quercus caliprinos	19.5259	2.51952e-08	-2.28±0.07b
M	September	Rhamnus lycioides	19.5259	2.51952e-08	-3.77±0.37c
MM	May	Phillyrea latifolia	48.7363	6.95171e-10	-1.10±0.08a
MM	May	Pistacia lentiscus	48.7363	6.95171e-10	-1.72±0.06b
MM	May	Pistacia palaestina	48.7363	6.95171e-10	-1.44±0.08c
MM	May	Quercus caliprinos	48.7363	6.95171e-10	-0.86±0.03a
MM	July	Phillyrea latifolia	43.4025	1.8305e-10	-3.31±0.06a
MM	July	Pistacia lentiscus	43.4025	1.8305e-10	-1.42±0.06b
MM	July	Pistacia palaestina	43.4025	1.8305e-10	-1.65±0.07b
MM	July	Quercus caliprinos	43.4025	1.8305e-10	-1.70±0.15b
MM	August	Phillyrea latifolia	65.3228	2.08921e-11	-3.70±0.18a
MM	August	Pistacia lentiscus	65.3228	2.08921e-11	-2.25±0.12b
MM	August	Pistacia palaestina	65.3228	2.08921e-11	-1.75±0.05c
MM	August	Quercus caliprinos	65.3228	2.08921e-11	-1.46±0.08c
MM	September	Phillyrea latifolia	53.6853	8.55972e-11	-4.48±0.27a
MM	September	Pistacia lentiscus	53.6853	8.55972e-11	-2.30±0.15b
MM	September	Pistacia palaestina	53.6853	8.55972e-11	-1.60±0.12c
MM	September	Quercus caliprinos	53.6853	8.55972e-11	-1.89±0.11bc

### Sheet: Table S12
Table S12: ΨMD ANOVA analysis between species per site per measurment date.
Site	Date	Groups	Fval	Pval	ΨMD value
SA	May	Phillyrea latifolia	75.3823	5.44915e-17	-5.19±0.12a
SA	May	Pistacia lentiscus	75.3823	5.44915e-17	-3.57±0.04bc
SA	May	Pistacia palaestina	75.3823	5.44915e-17	-3.42±0.09b
SA	May	Quercus caliprinos	75.3823	5.44915e-17	-2.85±0.07d
SA	May	Rhamnus lycioides	75.3823	5.44915e-17	-3.93±0.13c
SA	July	Phillyrea latifolia	84.1925	3.7696e-17	-6.82±0.19a
SA	July	Pistacia lentiscus	84.1925	3.7696e-17	-4.48±0.10b
SA	July	Pistacia palaestina	84.1925	3.7696e-17	-3.80±0.17c
SA	July	Quercus caliprinos	84.1925	3.7696e-17	-3.79±0.06c
SA	July	Rhamnus lycioides	84.1925	3.7696e-17	-4.75±0.14b
SA	August	Phillyrea latifolia	24.7515	5.45528e-09	-7.33±0.21a
SA	August	Pistacia lentiscus	24.7515	5.45528e-09	-5.13±0.14b
SA	August	Pistacia palaestina	24.7515	5.45528e-09	-4.75±0.24bc
SA	August	Quercus caliprinos	24.7515	5.45528e-09	-4.01±0.13c
SA	August	Rhamnus lycioides	24.7515	5.45528e-09	-6.09±0.35d
SA	September	Phillyrea latifolia	36.0374	3.03228e-11	-8.07±0.34a
SA	September	Pistacia lentiscus	36.0374	3.03228e-11	-5.53±0.23ab
SA	September	Pistacia palaestina	36.0374	3.03228e-11	-4.77±0.26ac
SA	September	Quercus caliprinos	36.0374	3.03228e-11	-4.03±0.21c
SA	September	Rhamnus lycioides	36.0374	3.03228e-11	-6.22±0.15b
M	May	Phillyrea latifolia	17.6203	2.9476e-08	-3.09±0.10a
M	May	Pistacia lentiscus	17.6203	2.9476e-08	-2.19±0.13b
M	May	Pistacia palaestina	17.6203	2.9476e-08	-2.43±0.09b
M	May	Quercus caliprinos	17.6203	2.9476e-08	-2.14±0.08b
M	May	Rhamnus lycioides	17.6203	2.9476e-08	-2.95±0.08a
M	July	Phillyrea latifolia	18.7084	1.06338e-07	-5.07±0.18a
M	July	Pistacia lentiscus	18.7084	1.06338e-07	-3.19±0.10b
M	July	Pistacia palaestina	18.7084	1.06338e-07	-3.43±0.27b
M	July	Quercus caliprinos	18.7084	1.06338e-07	-3.02±0.11b
M	July	Rhamnus lycioides	18.7084	1.06338e-07	-4.41±0.25a
M	August	Phillyrea latifolia	26.1538	4.39677e-08	-6.16±0.30a
M	August	Pistacia lentiscus	26.1538	4.39677e-08	-3.17±0.11b
M	August	Pistacia palaestina	26.1538	4.39677e-08	-3.77±0.31bc
M	August	Quercus caliprinos	26.1538	4.39677e-08	-3.07±0.15b
M	August	Rhamnus lycioides	26.1538	4.39677e-08	-4.50±0.31c
M	September	Phillyrea latifolia	38.8329	7.49821e-12	-6.81±0.17a
M	September	Pistacia lentiscus	38.8329	7.49821e-12	-3.87±0.09b
M	September	Pistacia palaestina	38.8329	7.49821e-12	-4.14±0.28b
M	September	Quercus caliprinos	38.8329	7.49821e-12	-3.69±0.08b
M	September	Rhamnus lycioides	38.8329	7.49821e-12	-5.28±0.23c
MM	May	Phillyrea latifolia	9.75865	0.000215042	-2.75±0.12a
MM	May	Pistacia lentiscus	9.75865	0.000215042	-2.75±0.15a
MM	May	Pistacia palaestina	9.75865	0.000215042	-2.73±0.15a
MM	May	Quercus caliprinos	9.75865	0.000215042	-2.00±0.04b
MM	July	Phillyrea latifolia	87.0749	2.29454e-13	-4.83±0.10a
MM	July	Pistacia lentiscus	87.0749	2.29454e-13	-3.50±0.09b
MM	July	Pistacia palaestina	87.0749	2.29454e-13	-3.34±0.08b
MM	July	Quercus caliprinos	87.0749	2.29454e-13	-2.57±0.07c
MM	August	Phillyrea latifolia	27.5966	3.06298e-08	-5.53±0.20a
MM	August	Pistacia lentiscus	27.5966	3.06298e-08	-3.50±0.28b
MM	August	Pistacia palaestina	27.5966	3.06298e-08	-3.26±0.08bc
MM	August	Quercus caliprinos	27.5966	3.06298e-08	-2.77±0.15c
MM	September	Phillyrea latifolia	23.1078	3.97003e-07	-4.83±0.35a
MM	September	Pistacia lentiscus	23.1078	3.97003e-07	-3.78±0.08b
MM	September	Pistacia palaestina	23.1078	3.97003e-07	-3.27±0.11c
MM	September	Quercus caliprinos	23.1078	3.97003e-07	-3.02±0.13c

### Sheet: Table S13
Table S13: δ13C ANOVA analysis between species per site per measurment date.
Site	Groups	Fval	Pval	δ13C Values
SA	Phillyrea latifolia	2.20243	0.118018	-27.09±0.15a
SA	Pistacia lentiscus	2.20243	0.118018	-26.95±0.26a
SA	Pistacia palaestina	2.20243	0.118018	-27.70±0.25a
SA	Quercus caliprinos	2.20243	0.118018	-27.25±0.46a
SA	Rhamnus lycioides	2.20243	0.118018	-28.07±0.36a
M	Phillyrea latifolia	0.514001	0.726701	-28.54±0.37a
M	Pistacia lentiscus	1.84831	0.202236	-28.26±0.63a
M	Pistacia palaestina	1.84831	0.202236	-28.81±0.38a
M	Quercus caliprinos	1.84831	0.202236	-29.10±0.10a
M	Rhamnus lycioides	1.84831	0.202236	-28.90±0.46a
MM	Phillyrea latifolia	0.514001	0.726701	-31.19±0.76a
MM	Pistacia lentiscus	0.514001	0.726701	-28.40±1.01a
MM	Pistacia palaestina	0.514001	0.726701	-29.44±0.65a
MM	Quercus caliprinos	0.514001	0.726701	-29.64±0.23a

### Sheet: Table S14-S17
Table S14: Summerize of Covariance analysis testing influence of ΨMD, site and ΨMD X site on Ψs
Species	ΨMD		Site		ΨMD x Site
	F Ratio	Pvalue	F Ratio	Pvalue	F Ratio	Pvalue
Quercus calliprinos	F(1,40)=4.6406	0.0373	F(2,40)=2.2202	0.1218	F(2,40)=1.4033	0.25761
Pistacia palaestina	F(1,47)=5.8999	0.01902	F(2,47)=2.7699	0.07292	F(2,47)=1.7061	0.19263
Pistacia lentiscus	F(1,43)=21.3125	4e-05	F(2,43)=3.3224	0.04553	F(2,43)=1.1044	0.34061
Phillyrea latifolia	F(1,41)=128.7731	0	F(2,41)=0.335	0.71728	F(2,41)=1.4845	0.23853
Rhamnus lycioides	F(1,32)=21.2334	6e-05	F(2,32)=0.3841	0.68414	F(2,32)=1.6544	0.20714
Table S15: Summerize of Covariance analysis testing influence of ΨMD, site, and ΨMD X site, on П0
Species	ΨMD		Site		ΨMD x Site
	F Ratio	Pvalue	F Ratio	Pvalue	F Ratio	Pvalue
Quercus calliprinos	F(1,33)=12.0833	0.00145	F(2,33)=2.265	0.11974	F(2,33)=0.9106	0.91064
Pistacia palaestina	F(1,31)=0.4431	0.51054	F(2,31)=1.306	0.28529	F(2,31)=0.568	0.57243
Pistacia lentiscus	F(1,28)=0.129	0.12896	F(2,28)=0.0039	0.00392	F(2,28)=0.9365	0.93646
Phillyrea latifolia	F(1,28)=32.0879	0	F(2,28)=4.3352	0.0229	F(2,28)=0.1448	0.86583
Rhamnus lycioides	F(1,17)=6.3649	0.0219	F(2,17)=2.4311	0.13737	F(2,17)=0.0668	0.79923
Table S16: Summerize of Covariance analysis testing influence of ΨMD, speicies and their interaction on П0
Site	ΨMD		Species		ΨMD x Species
	F Ratio	Pvalue	F Ratio	Pvalue	F Ratio	Pvalue
SA	F(1,57)=12.1902	0.0009	F(4,57)=32.9353	0	F(4,57)=2.636	0.0432
M	F(1,46)=16.2931	0.0002	F(4,46)=36.6557	0	F(4,46)=6.4859	0.00032
MM	F(1,34)=5.8864	0.02071	F(3,34)=6.4033	0.00148	F(3,34)=1.1557	0.34088
Table S17: Summerize of Covariance analysis testing influence of ΨMD, speicies and their interaction on Ψs
Site	ΨMD		Species		ΨMD x Species
	F Ratio	Pvalue	F Ratio	Pvalue	F Ratio	Pvalue
SA	F(1,74)=44.2836	0	F(4,74)=23.3067	0	F(4,74)=4.7135	0.00192
M	F(1,75)=112.8567	0	F(4,75)=14.365127	0	F(4,75)=5.026678	0
MM	F(1,54)=2.9623	0.09095	F(4,54)=9.4499	1e-05	F(4,54)=2.8362	0.03303

### Sheet: Table S18
Table S18: Parameters correspond to ΨPD slopes analysis in all species at all sites (see Fig. 3a-e).
Species	Site	Slope	std_err	R2	P value
Quercus calliprinos	SA	-0.290071	0.25554	-0.625957	0.374043
Quercus calliprinos	M	-0.534245	0.169992	-0.911924	0.0880755
Quercus calliprinos	MM	-0.284404	0.139967	-0.820774	0.179226
Pistacia palaestina	SA	-0.524303	0.134919	-0.939708	**0.060
Pistacia palaestina	M	-0.566143	0.259916	-0.838725	0.161275
Pistacia palaestina	MM	-0.0600142	0.0587935	-0.585259	0.414741
Pistacia lentiscus	SA	-0.966968	0.222339	-0.950985	**0.049
Pistacia lentiscus	M	-0.598354	0.215811	-0.89081	0.10919
Pistacia lentiscus	MM	-0.258887	0.145647	-0.782539	0.217461
Phillyrea latifolia	SA	-0.837803	0.495551	-0.767029	0.232971
Phillyrea latifolia	M	-1.46146	0.308113	-0.958312	*0.042
Phillyrea latifolia	MM	-1.05286	0.27416	-0.938393	**0.062
Rhamnus lycioides	SA	-1.1131	0.2818	-0.941477	**0.059
Rhamnus lycioides	M	-0.891908	0.292164	-0.907365	0.0926345
Rhamnus lycioides	MM	NA	NA	NA	NA
MM, Mesic-Mediterranean; M, Mediterranean; SA, semi-arid. NA, not available.

### Sheet: Table S19
Table S19: Summerize of Covariance analysis testing influence of ΨPD, site and ΨPD X site on ΨMD
Species	ΨPD		Site		ΨPD x Site
	F Ratio	Pvalue	F Ratio	Pvalue	F Ratio	Pvalue
Quercus calliprinos	F(1,38)=69.0634	<.0001	F(2,38)=1.1351	0.3321	F(2,38)=0.1379	0.8717
Pistacia palaestina	F(1,40)=9.6199	0.0035	F(2,40)1.7932	0.1795	F(2,40)=0.549	0.5818
Pistacia lentiscus	F(1,39)=23.4675	<.0001	F(2,39)=4.0426	0.0254	F(2,39)=0.3414	0.7129
Phillyrea latifolia	F(1,32)=127.3489	<0.0001	F(2,32)=1.0844	0.3502	F(2,32)=0.0111	0.989
Rhamnus lycioides	F(1,25)=100.681	<.0001	F(2,25)=2.4914	0.127	F(2,25)=0.7818	0.385
